# To enrich or not to enrich: Enhancing (glyco)peptide ionization using the CaptiveSpray nanoBooster™

**DOI:** 10.1101/597922

**Authors:** Kathirvel Alagesan, Daniel Kolarich

**Author notes:** Corresponding Author: Dr. Kathirvel Alagesan, Institute for Glycomics, Building G26, Griffith University, Gold Coast campus, Southport, 4222 QLD, Australia, &.

## Abstract

The CaptiveSpray source ensures a stable spray and excellent nano ESI performance facilitated by a vortex gas that sweeps around the emitter spray tip to support liquid desolvation and focus the Taylor cone. Enriching the vortex gas with dopant solvents provides tremendous opportunities to increase ionization efficiency, in particular for hydrophilic compounds such as glycopeptides. How this CaptiveSpray nanobooster benefits their analysis, however, has to date not been systematically studied.

We evaluated various dopant solvents such as (i) acetone (ii) acetonitrile (iii) methanol (iv) ethanol and (v) isopropanol for their ability to enhance glycopeptide ionization. Using a synthetic IgG2 glycopeptide as a standard, acetonitrile provided a five-fold increase in signal intensities and resulted in an overall charge state increase compared to conventional CaptiveSpray ionization. This trend remained the same when tryptic IgG (glyco)peptides were analyzed and allowed highly sensitive detection of glycopeptides even without any enrichment. While acetone dopant gas enhanced glycopeptide ionization by doubling glycopeptide signal intensities, all other tested solvents resulted either in ion suppression or adduct formation. This is in agreement with and can be explained by their individual physio-chemical properties of the solvents. Finally, by omitting glycopeptide enrichment steps, we established a bias-free human Immunoglobulin G (IgG) subclass specific glycosylation profile applying the optimized CaptiveSpray nanoBooster nano-LC-ESI-MS/MS analysis conditions.
