## supplementary File F1 for "To enrich or not to enrich: Enhancing (glyco)peptide ionization using the CaptiveSpray nanoBooster™"

### Sheet: Meta Data
Sheet ID	Description
Table S2	Quant Analysis data for the Figure 1B
Table S4	Quant analysis data for the Figure S3
Table S5-Meta	Overview of different charge states and Glycopeptides identified
Table S5-1	Quant Analysis data comparision of No Noanobooster vs Acetonitrile vs Acetone
Table S5-2	Specific quant data for the Figure 2 in the main text
Table S6-1	Quant analysis for IgG-1 subclass glycosylation
Table S6-2	Quant analysis for IgG-2 subclass glycosylation
Table S6-3	Quant analysis for IgG-3 subclass glycosylation
Table S6-4	Quant analysis for IgG-4 subclass glycosylation

### Sheet: Table S2
Sample Solution: 30% ACN
		Trial 1			Trial 2			Trial 3		Average of Trial 1-3	SD
No Nanobooster	m/z	I	FWHM	m/z	I	FWHM	m/z	I	FWHM
z = 3	1121.49	75628	0.14	1121.49	75836	0.15	1121.49	77225	0.15
	1121.81	113669	0.14	1121.81	118559	0.14	1121.81	117849	0.14
	1122.13	99152	0.14	1122.12	99484	0.15	1122.12	108962	0.16
	1122.46	71308	0.15	1122.45	65259	0.15	1122.45	74681	0.13
	1122.78	36567	0.14	1122.78	40260	0.15	1122.78	39338	0.14
Average		79264.8			79879.6			83611		80918.5	2351.98
z = 2	1681.6	8277	0.15	1681.59	8261	0.16	1681.57	8639	0.16
	1682.09	15519	0.13	1682.08	13021	0.14	1682.09	13477	0.17							Intensity (Average)			Standard Deviation (SD)
	1682.57	11804	0.12	1682.58	12963	0.12	1682.57	12424	0.14						Z	2	3	4	2	3	4
	1683.09	7678	0.15	1683.07	6542	0.19	1683.07	7295	0.15						No NB	10491.7	80918.5		312.677	2351.98
Average		10819.5			10196.8			10458.8		10491.7	312.677				Acetone	21796.2	320062		1803.82	5085.05
															ACN		318876	146182		7701.3	4029.07
Acetone															MeOH	78617.1	108339		8313.82	2806.32
z = 3	1121.55	305552	0.16	1121.55	328160	0.16	1121.54	334885	0.15						EtOH	21967.9	91364.2		1053.85	8851.18
	1121.86	450489	0.16	1121.85	443853	0.16	1121.85	454218	0.16						IPA	18051	57109.8		3022.39	1045.28
	1122.14	387217	0.16	1122.13	393316	0.17	1122.13	381650	0.17						Nitrogen	1146.83	38048.3		451.526	4460.17
	1122.46	273721	0.15	1122.44	266656	0.17	1122.45	264963	0.17
	1122.77	154259	0.18	1122.78	179307	0.14	1122.77	182680	0.16
Average		314248			322258			323679		320062	5085.05
z = 2	1681.58	21691	0.13	1681.58	19574	0.14	1681.59	16631	0.16
	1682.07	32424	0.13	1682.07	29087	0.15	1682.09	21058	0.15
	1682.58	24079	0.16	1682.58	22034	0.13	1682.59	27220	0.17
	1683.08	17259	0.17	1683.07	13245	0.14	1683.07	17253	0.15
Average		23863.2			20985			20540.5		21796.2	1803.82
ACN
z = 4	841.42	136100	0.14	841.4	140725	0.14	841.41	138878	0.16
	841.64	207988	0.12	841.66	212216	0.13	841.65	206836	0.12
	841.89	167531	0.15	841.89	189916	0.12	841.89	201434	0.11
	842.14	127947	0.11	842.13	131020	0.11	842.12	121985	0.11
	842.36	71359	0.12	842.39	77335	0.1	842.36	61463	0.11
Average		142185			150242			146119		146182	4029.07
z = 3	1121.52	319750	0.15	1121.52	294037	0.15	1121.51	296176	0.14
	1121.83	439803	0.16	1121.83	484672	0.14	1121.83	451097	0.14
	1122.13	366956	0.17	1122.14	388039	0.16	1122.14	394259	0.15
	1122.46	290619	0.15	1122.46	309578	0.15	1122.46	279663	0.15
	1122.8	145515	0.16	1122.79	160891	0.14	1122.79	162083	0.15
Average		312529			327443			316656		318876	7701.3
EtOH
z = 3	1134.45	114615	0.15	1134.45	128051	0.13	1134.46	131282	0.13
	1134.78	109684	0.15	1134.79	117424	0.14	1134.79	119785	0.13
	1135.12	65319	0.13	1135.11	87805	0.13	1135.13	71896	0.15
	1135.44	39820	0.17	1135.47	56355	0.11	1135.44	53857	0.13
Average		82359.5			97408.8			94205		91324.4	7927.38
z = 2	1681.58	21444	0.14	1681.59	18023	0.11	1681.58	18507	0.16
	1682.08	30239	0.17	1682.08	27298	0.14	1682.06	25161	0.15
	1682.58	26889	0.19	1682.58	29958	0.13	1682.57	24088	0.17
	1683.08	12428	0.18	1683.07	14258	0.18	1683.06	15322	0.16
Average		22750			22384.2			20769.5		21967.9	1053.85
Ipa
z = 3	1134.12	55544	0.15	1134.1	40217	0.15	1134.1	64033	0.12
	1134.45	79590	0.12	1134.43	78639	0.16	1134.43	72840	0.16
	1134.79	69672	0.14	1134.77	79718	0.12	1134.77	77510	0.13
	1135.1	52466	0.14	1135.11	48457	0.12	1135.1	44643	0.13
	1135.43	22367	0.14	1135.43	40415	0.09	1135.42	30536	0.14
Average		55927.8			57489.2			57912.4		57109.8	1045.28
z = 2	1681.52	9754	0.2	1681.58	14432	0.13	1681.57	11004	0.23
	1682.08	19586	0.16	1682.09	30432	0.12	1682.08	20543	0.14
	1682.59	17066	0.22	1682.61	20686	0.15	1682.58	24180	0.12
	1683.1	13190	0.18	1683.1	18148	0.13	1683.06	17591	0.13
Average		14899			20924.5			18329.5		18051	3022.39
MeOH															Intensity (Average)			Standard Deviation (SD)
z = 3	1134.14	101982	0.15	1134.15	79225	0.18	1134.14	96191	0.14					Z	2	3	4	2	3	4
	1134.46	156757	0.13	1134.47	164272	0.14	1134.47	152961	0.13					No NB	10491.7	80918.5		312.677	2351.98
	1134.8	125804	0.12	1134.79	135381	0.13	1134.79	143920	0.12					Acetone	21796.2	320062		1803.82	5085.05
	1135.14	91171	0.13	1135.13	114459	0.11	1135.12	87949	0.12					ACN		318876	146182		7701.3	4029.07
	1135.44	54123	0.11	1135.46	63848	0.12	1135.45	57038	0.13
Average		105967			111437			107612		108339	2806.32
z = 2	1681.6	60574	0.16	1681.6	74931	0.15	1681.59	74869	0.15
	1682.09	90399	0.17	1682.09	103149	0.15	1682.1	103410	0.15
	1682.58	71974	0.16	1682.58	94699	0.16	1682.59	87070	0.14
	1683.08	53733	0.15	1683.1	66495	0.14	1683.08	62102	0.18
Average		69170			84818.5			81862.8		78617.1	8313.82
N2
z = 3	1121.48	35247	0.16	1121.47	33542	0.16	1121.48	31426	0.12
	1121.8	59154	0.16	1121.8	50806	0.14	1121.8	48271	0.15
	1122.12	60963	0.14	1122.12	50196	0.13	1122.11	45495	0.15
	1122.45	37097	0.16	1122.46	33137	0.15	1122.47	29045	0.13
	1122.79	22403	0.12	1122.8	16779	0.14	1122.78	17164	0.14
Average		42972.8			36892			34280.2		38048.3	4460.17
	1681.56	997	0.14	1681.59	1292	0.11	1681.55	449	0.1
	1682.09	1983	0.18	1682.06	1439	0.17	1682.09	1083	0.17
	1682.58	2016	0.17	1682.62	1355	0.21	1682.59	634	0.16
	1683.09	1274	0.16	1683.08	727	0.15	1683.07	513	0.17
Average		1567.5			1203.25			669.75		1146.83	451.526

### Sheet: Table S4
Sample Solution: 10% ACN No NB
		Trial 1			Trial 2			Trial 3		Average of Trial 1-3	SD
	m/z	I	FWHM	m/z	I	FWHM	m/z	I	FWHM
NO Nanobooster
Z = 3	1121.45	6049	0.12	1121.46	6533	0.12	1121.44	6040	0.12
	1121.77	9746	0.12	1121.77	8608	0.15	1121.78	8899	0.15
	1122.1	5225	0.15	1122.13	6786	0.13	1122.12	7087	0.13
	1122.47	5403	0.11	1122.44	5809	0.16	1122.45	4718	0.13
	1122.78	4460	0.13	1122.78	3352	0.16	1122.78	2970	0.15
Average		6176.6			6217.6			5942.8		6112.33	148.244							Intensity (Average)			Standard Deviation (SD)
																	Z	2	3	4	2	3	4
Acetone																10% ACN	No NB		6112.33			148.244
Z = 3	1121.51	46618	0.14	1121.52	41334	0.15	1121.51	36823	0.15								Acetone	1962.5	41647.3		447.213	2050.22
	1121.83	61311	0.15	1121.83	53612	0.15	1121.83	56627	0.16								ACN		19851.1	57220.3		869.449	2075.26
	1122.15	51471	0.15	1122.15	54610	0.15	1122.15	50861	0.15							30% ACN	No NB	10491.7	80918.5		312.677	2351.98
	1122.48	36292	0.14	1122.48	34619	0.16	1122.47	35599	0.15								Acetone	21796.2	320062		1803.82	5085.05
	1122.8	23728	0.12	1122.8	21828	0.12	1122.8	19376	0.14								ACN		318876	146182		7701.3	4029.07
Average		43884			41200.6			39857.2		41647.3	2050.22					50% ACN	No NB		40520.7			6819.05
Z = 2	1681.6	1767	0.2	1681.59	1306	0.14	1681.61	1076	0.24								Acetone	31715.9	450069		4223.21	7525.15
	1682.07	2888	0.17	1682.1	3335	0.16	1682.11	1826	0.18								ACN		376111	271735		16439.3	26196.8
	1682.58	1872	0.2	1682.59	2782	0.12	1682.59	1863	0.14
	1683.08	1720	0.12	1683.1	1984	0.11	1683.12	1131	0.16
Average		2061.75			2351.75			1474		1962.5	447.213
ACN
Z = 4	841.39	54627	0.13	841.39	58902	0.12	841.39	50310	0.14
	841.64	74074	0.13	841.63	77532	0.13	841.64	83073	0.13
	841.88	66173	0.12	841.87	77907	0.12	841.87	76072	0.13
	842.12	55805	0.12	842.11	49041	0.14	842.11	58355	0.12
	842.36	23809	0.13	842.36	25975	0.11	842.37	26650	0.12
Average		54897.6			57871.4			58892		57220.3	2075.26
Z = 3	1121.45	21026	0.12	1121.45	15721	0.17	1121.45	17395	0.14
	1121.79	27073	0.14	1121.78	29667	0.12	1121.79	32380	0.11
	1122.11	26047	0.14	1122.11	22169	0.14	1122.12	25096	0.15
	1122.44	16769	0.15	1122.44	15231	0.15	1122.43	16866	0.15
	1122.77	11701	0.13	1122.79	11558	0.13	1122.77	9068	0.13
Average		20523.2			18869.2			20161		19851.1	869.449
Sample Solution: 50 % ACN + 0.1 % FA
No Nanobooster	m/z	I	FWHM	m/z	I	FWHM	m/z	I	FWHM
Z = 3	1121.44	33710	0.12	1121.41	36922	0.12	1121.45	49892	0.13
	1121.79	50494	0.15	1121.77	51665	0.16	1121.76	64879	0.12
	1122.13	42648	0.12	1122.11	38454	0.11	1122.1	49013	0.13
	1122.44	32560	0.15	1122.39	53241	0.13	1122.41	50881	0.13
	1122.8	12406	0.14	1122.76	16462	0.13	1122.76	24584	0.15
Average		34363.6			39348.8			47849.8		40520.7	6819.05
Acetone
Z = 3	1121.52	415108	0.16	1121.52	425802	0.16	1121.52	430356	0.15
	1121.84	636286	0.16	1121.84	631052	0.16	1121.84	633084	0.16
	1122.14	565549	0.17	1122.14	569164	0.16	1122.13	582408	0.17
	1122.45	365203	0.17	1122.45	415400	0.16	1122.46	386318	0.16
	1122.8	224974	0.16	1122.79	226735	0.16	1122.79	243593	0.14
Average		441424			453631			455152		450069	7525.15
Z = 2	1681.58	31064	0.13	1681.58	23899	0.16	1681.59	23712	0.16
	1682.09	41224	0.18	1682.1	39088	0.15	1682.08	35551	0.16
	1682.58	43286	0.16	1682.58	32793	0.15	1682.57	31573	0.17
	1683.07	30351	0.13	1683.12	25140	0.14	1683.09	22910	0.15
Average		36481.2			30230			28436.5		31715.9	4223.21
ACN
Z = 4	841.4	278837	0.13	841.4	240030	0.17	841.38	251120	0.13
	841.64	447068	0.12	841.63	371503	0.12	841.63	397190	0.12
	841.88	367712	0.12	841.88	355795	0.12	841.88	320501	0.14
	842.12	257473	0.12	842.13	189580	0.13	842.13	197151	0.14
	842.35	155922	0.11	842.36	102024	0.13	842.38	144121	0.12
Average		301402			251786			262017		271735	26196.8
Z = 3	1121.48	322269	0.14	1121.49	414155	0.14	1121.49	382205	0.15
	1121.8	495431	0.14	1121.81	560830	0.16	1121.81	592478	0.14
	1122.12	481518	0.15	1122.12	442157	0.16	1122.13	487119	0.14
	1122.44	293081	0.14	1122.45	306600	0.15	1122.45	288671	0.16
	1122.78	194988	0.14	1122.77	188200	0.15	1122.78	191956	0.15
Average		357457			382388			388486		376111	16439.3

### Sheet: Table S5-Meta
#	RT [min]	Observed m/z	Subclass Information	Glycan Composition	H	N	F	Na	Peptide Backbone	Theoritical Measured m/z	Observed charge stateZ	Glycopeptide mass calculated from Detected m/z [M] [Da]	Glycopeptide mass calculated from Detected m/z [M] [Da]
													Z = 4	Z = 3	Z =2
1	14.3	820.74	IgG1	(Hex)1 (HexNAc)2 (Deoxyhexose)1 + (Man)3(GlcNAc)2	1	2	1	0	172-184 TKPREEQYNSTYR	820.35	4	3277.37	820.35	1093.46	1639.69
2	14.3	861.24	IgG1	(Hex)2 (HexNAc)2 (Deoxyhexose)1 + (Man)3(GlcNAc)2	2	2	1	0	172-184 TKPREEQYNSTYR	860.86	4	3439.41	860.86	1147.48	1720.71
3	14.4	779.84	IgG1	(HexNAc)2 (Deoxyhexose)1 + (Man)3(GlcNAc)2	0	2	1	0	172-184 TKPREEQYNSTYR	779.86	4	3115.41	779.86	1039.48	1558.71
4	14.9	747.23	IgG1	(Hex)2 (HexNAc)2 (Deoxyhexose)1 (NeuAc)1 + (Man)3(GlcNAc)2	2	2	1	1	172-184 TKPREEQYNSTYR	747.16	5	3730.76	933.698	1244.59	1866.39
5	15	893.12	IgG1	(Hex)1 (HexNAc)2 (Deoxyhexose)1 (NeuAc)1 + (Man)3(GlcNAc)2	1	2	1	1	172-184 TKPREEQYNSTYR	893.12	4	3568.45	893.12	1190.49	1785.23
6	14.6	871.07	IgG1	(Hex)1 (HexNAc)3 (Deoxyhexose)1 + (Man)3(GlcNAc)2	1	3	1	0	172-184 TKPREEQYNSTYR	871.07	4	3480.25	871.07	1161.09	1741.13
7	14.6	830.54	IgG1	(HexNAc)3 (Deoxyhexose)1 + (Man)3(GlcNAc)2	0	1	1	0	172-184 TKPREEQYNSTYR	830.54	4	3318.13	830.54	1107.05	1660.07
8	15.3	987.08	IgG1	(Hex)2 (HexNAc)2 (Deoxyhexose)1 + (Man)3(GlcNAc)2	2	2	1	0	176-184 EEQYNSTYR	986.75	3	2957.23	740.314	986.75	1479.62
9	15.4	878.7	IgG1	(HexNAc)2 (Deoxyhexose)1 + (Man)3(GlcNAc)2	0	2	1	0	176-184 EEQYNSTYR	878.77	3	2633.29	659.329	878.77	1317.65
10	15.5	1000.36	IgG1	(Hex)1 (HexNAc)3 (Deoxyhexose)1 + (Man)3(GlcNAc)2	1	3	1	0	176-184 EEQYNSTYR	1000.36	3	2998.06	750.522	1000.36	1500.04
11	15.6	946.36	IgG1	(HexNAc)3 (Deoxyhexose)1 + (Man)3(GlcNAc)2	0	3	1	0	176-184 EEQYNSTYR	946.36	3	2836.06	710.022	946.36	1419.04
12	15.9	932.69	IgG1	(Hex)1 (HexNAc)2 (Deoxyhexose)1 + (Man)3(GlcNAc)2	1	2	1	0	176-184 EEQYNSTYR	932.68	3	2795.02	699.762	932.68	1398.52
13	16	1083.72	IgG1	(Hex)2 (HexNAc)2 (Deoxyhexose)1 (NeuAc)1 + (Man)3(GlcNAc)2	2	2	1	1	176-184 EEQYNSTYR	1083.73	3	3248.17	813.049	1083.73	1625.09
14	16	1029.73	IgG1	(Hex)1 (HexNAc)2 (Deoxyhexose)1 (NeuAc)1 + (Man)3(GlcNAc)2	1	2	1	1	176-184 EEQYNSTYR	1029.72	3	3086.14	772.542	1029.72	1544.08
15	17.4	980.69	IgG4	(Hex)2 (HexNAc)2 (Deoxyhexose)1 + (Man)3(GlcNAc)2	2	2	1	1	173-181 EEQFNSTYR	981.37	3	2941.09	736.279	981.37	1471.55
16	17.4	927.33	IgG4	(Hex)1 (HexNAc)2 (Deoxyhexose)1 + (Man)3(GlcNAc)2	2	2	1	1	173-181 EEQFNSTYR	927.33	3	2778.97	695.749	927.33	1390.49
17	17.5	873.34	IgG4	(HexNAc)2 (Deoxyhexose)1 + (Man)3(GlcNAc)2	0	2	1	0	173-181 EEQFNSTYR	873.34	3	2617	655.257	873.34	1309.51
18	18	772.34	IgG2	(HexNAc)2 (Deoxyhexose)1 + (Man)3(GlcNAc)2	0	2	1	0	168-180 TKPREEQFNSTFR	771.88	4	3083.49	771.88	1028.84	1542.75
19	18.1	853.27	IgG2	(Hex)2 (HexNAc)2 (Deoxyhexose)1 + (Man)3(GlcNAc)2	2	2	1	0	168-180 TKPREEQFNSTFR	852.87	4	3407.45	852.87	1136.82	1704.73
20	18.1	812.67	IgG2	(Hex)1 (HexNAc)2 (Deoxyhexose)1 + (Man)3(GlcNAc)2	1	2	1	0	168-180 TKPREEQFNSTFR	812.33	4	3245.29	812.33	1082.77	1623.65
21	18.2	822.57	IgG2	(HexNAc)3 (Deoxyhexose)1 + (Man)3(GlcNAc)2	0	3	1	0	168-180 TKPREEQFNSTFR	822.57	4	3286.25	822.57	1096.42	1644.13
22	18.6	926.1	IgG2	(Hex)2 (HexNAc)2 (Deoxyhexose)1 (NeuAc)1 + (Man)3(GlcNAc)2	2	2	1	1	168-180 TKPREEQFNSTFR	925.63	4	3698.49	925.63	1233.84	1850.25
23	18.7	885.1	IgG2	(Hex)1 (HexNAc)2 (Deoxyhexose)1 (NeuAc)1 + (Man)3(GlcNAc)2	1	2	1	1	168-180 TKPREEQFNSTFR	885.1	4	3536.37	885.1	1179.8	1769.19
24	19.9	976.04	IgG2	(Hex)2 (HexNAc)2 (Deoxyhexose)1 + (Man)3(GlcNAc)2	2	2	1	0	172-180 EEQFNSTFR	976.04	3	2925.1	732.282	976.04	1463.56
25	20	868.38	IgG2	(Hex)1 (HexNAc)2 (Deoxyhexose)1 + (Man)3(GlcNAc)2	1	2	1	0	172-180 EEQFNSTFR	868.12	3	2601.34	651.342	868.12	1301.68
26	20.2	1199.92	IgG2	(HexNAc)1 (Deoxyhexose)1 + (Man)3(GlcNAc)2	0	1	1	0	172-180 EEQFNSTFR	1199.92	2	2397.82	600.464	800.283	1199.92
27	20.2	935.68	IgG2	(HexNAc)3 (Deoxyhexose)1 + (Man)3(GlcNAc)2	0	3	1	0	172-180 EEQFNSTFR	935.68	3	2804.02	702.012	935.68	1403.02
28	20.3	922.6	IgG2	(Hex)1 (HexNAc)2 (Deoxyhexose)1 + (Man)3(GlcNAc)2	1	2	1	0	172-180 EEQFNSTFR	922.14	3	2763.4	691.857	922.14	1382.71
29	20.6	1073.35	IgG2	(Hex)2 (HexNAc)2 (Deoxyhexose)1 (NeuAc)1 + (Man)3(GlcNAc)2	2	2	1	1	172-180 EEQFNSTFR	1073.11	3	3216.31	805.084	1073.11	1609.16
30	20.7	1019.06	IgG2	(Hex)1 (HexNAc)2 (Deoxyhexose)1 (NeuAc)1 + (Man)3(GlcNAc)2	1	2	1	1	172-180 EEQFNSTFR	1019.06	3	3054.16	764.547	1019.06	1528.09

### Sheet: Table S5-1
	Trial 1	Trial 2	Trial 3	Trial 1	Trial 2	Trial 3	Trial 1	Trial 2	Trial 3
Gp-No	No NB	No NB	No NB	Acetone 1	Acetone 2	Acetone 3	Acetonitrile_1	Acetonitrile_2	Acetonitrile_3	m/z observed	Z	Retention time	Glycopeptide plus Glycoform
1	90763360	84985472	69033560	892128320	875369472	937969856	1134417024	1217867776	1336097024	820.35	4	14.3	172-184 TKPREEQYNSTYR_H4N4F1Na0
2	54678312	62526120	50779420	645374400	537816576	625829632	771208256	748468992	861600320	860.86	4	14.3	172-184 TKPREEQYNSTYR_H5N4F1Na0
3	33979124	38127812	37371224	410369792	390314656	414381312	469475936	606223296	550740736	779.86	4	14.4	172-184 TKPREEQYNSTYR_H3N4F1Na0
4	40742928	49422160	48353252	323457824	307273536	335974368	301988064	383320832	318437792	933.698	4	14.9	172-184 TKPREEQYNSTYR_H5N4F1Na1
5	0	0	0	60995212	54147428	62995940	52028244	59041868	58499764	893.12	4	15	172-184 TKPREEQYNSTYR _H4N4F1Na1
6	119022448	127094896	120653160	504850144	656750912	597772352	788106816	803158656	856055552	771.88	4	18	168-180 TKPREEQFNSTFR_H3N4F1Na0
7	103131896	90099696	100930984	511318016	511285312	547706112	664416064	733708928	736745472	852.87	4	18.1	168-180 TKPREEQFNSTFR_H5N4F1Na0
8	174634560	170260512	145419136	814941184	827126592	797544512	1006058944	1191037056	1270341888	812.33	4	18.1	168-180 TKPREEQFNSTFR_H4N4F1Na0
9	64324484	140817680	118524656	137485632	151009472	170767584	147303968	189370768	197620400	822.57	4	18.2	168-180 TKPREEQFNSTFR_H3N5F1Na0
10	45140944	53827384	57722232	214328480	250199280	310594304	262982224	311103840	351601984	925.63	4	18.6	168-180 TKPREEQFNSTFR_H5N4F1Na1
11	0	0	0	119108840	160965360	161022832	155160832	166651104	152940112	885.1	4	18.7	168-180 TKPREEQFNSTFR_H4N4F1Na1
12	165288352	126244016	102183736	54311588	55883816	53165280	0	0	0	1093.46	3	14.3	172-184 TKPREEQYNSTYR_H4N4F1Na0
13	100110120	64659108	54020932	32397570	24540280	26458848	0	0	0	1147.48	3	14.3	172-184 TKPREEQYNSTYR_H5N4F1Na0
14	86739968	79005232	78172816	39482900	28020696	43831344	0	0	0	1039.48	3	14.4	172-184 TKPREEQYNSTYR_H3N4F1Na0
15	54649716	41276776	41975232	14054521	14099925	17008242	0	0	0	1244.59	3	14.9	172-184 TKPREEQYNSTYR_H5N4F1Na1
16	9343283	7.82409e+06	9057507	0	0	0	0	0	0	1190.49	3	15	172-184 TKPREEQYNSTYR _H4N4F1Na1
17	0	0	0	0	0	0	64089896	87720792	79828824	747.16	5	14.9	172-184 TKPREEQYNSTYR_H5N4F1Na1
18	27804118	51741924	50825832	183068832	90953072	111353312	235998736	183773888	188071472	830	4	14.4	172-184 TKPREEQYNSTYR_H3N5F1Na0
19	43720128	31967064	42235104	115721128	172131184	232331488	123174096	99092904	125423336	871.07	4	14.5	172-184 TKPREEQYNSTYR_H4N5F1Na0
20	34430020	40438504	37334640	0	0	0	0	0	0	1107.05	3	14.5	172-184 TKPREEQYNSTYR_H3N5F1Na0
21	28520096	41465880	24768182	0	0	0	0	0	0	1161.09	3	14.5	172-184 TKPREEQYNSTYR_H4N5F1Na0
22	98829512	98941400	106865904	997135168	964028800	913913216	2040173312	2251708160	2265652224	932.76	3	15.1	176-184 EEQYNSTYR_H4N4F1Na0
23	84406432	78489936	69500392	708521920	634402752	628545344	1105122176	1024860992	1070928512	986.75	3	15.3	176-184 EEQYNSTYR_H5N4F1Na0
24	24966556	26409250	23632932	587774528	581691328	505962496	1114822400	1180492032	1196756224	878.77	3	15.4	176-184 EEQYNSTYR_H3N4F1Na0
25	60339156	86173616	73336048	393457440	378974208	362742240	526688640	526497024	535169600	1000.36	3	15.5	176-184 EEQYNSTYR_H4N5F1Na0
26	48690140	76039240	77803760	216453760	186267472	189271536	257272624	254828048	253856576	946.36	3	15.6	176-184 EEQYNSTYR_H3N5F1Na0
27	103802056	98680032	107144288	993105152	969669824	930641088	1912589312	2246726400	2101113216	932.68	3	15.9	176-184 EEQYNSTYR_H4N4F1Na0
28	338429152	269966368	305339424	578946560	508540736	551254848	472007808	595768128	494557600	1083.73	3	16	176-184 EEQYNSTYR_H5N4F1Na1
29	0	0	0	104175504	84301200	98115552	108393560	89622384	107729112	1029.72	3	15.9	176-184 EEQYNSTYR_H4N4F1Na1
30	30752568	24716780	23648800	107530920	107168728	108251880	95749768	124772232	131164096	981.37	3	17.4	173-181 EEQFNSTYR_H5N4F1Na1
31	0	0	0	104319688	103188328	91592104	176274832	227125552	217950880	927.33	3	17.4	173-181 EEQFNSTYR_H5N4F1Na1
32	0	0	0	58617304	55563988	58664984	137979520	167521792	172049472	873.34	3	17.5	173-181 EEQFNSTYR_H3N4F1Na0
33	266490816	228894080	205078496	59217148	57397856	55720108	0	0	0	1028.84	3	18	168-180 TKPREEQFNSTFR_H3N4F1Na0
34	177334320	117044272	123603200	0	0	0	0	0	0	1136.82	3	18.1	168-180 TKPREEQFNSTFR_H5N4F1Na0
35	346637472	269269088	219209120	67519664	62801968	67352272	10652698	0	0	1082.77	3	18.1	168-180 TKPREEQFNSTFR_H4N4F1Na0
36	92662752	86607688	66849632	0	0	0	0	0	0	1096.42	3	18.2	168-180 TKPREEQFNSTFR_H3N5F1Na0
37	80645168	73763120	70343336	0	0	0	0	0	0	1233.84	3	18.6	168-180 TKPREEQFNSTFR_H5N4F1Na1
38	42254436	37767836	31847282	0	0	0	0	0	0	1179.8	3	18.7	168-180 TKPREEQFNSTFR_H4N4F1Na1
39	84704728	101130072	88817392	539700352	462260512	494265248	695092992	759401536	817493440	976.04	3	19.9	172-180 EEQFNSTFR_H5N4F1Na0
40	55542496	65014432	58424816	592829504	538128320	526495456	1059042112	1176750464	1222811264	868.12	3	20	172-180 EEQFNSTFR_H4N4F1Na0
41	0	0	0	0	0	0	0	0	0	800.283	3	20.2	172-180 EEQFNSTFR _H3N3F1Na0
42	95623352	193374080	160689312	266354416	222452464	226530512	288542432	329709216	346419232	935.68	3	20.2	172-180 EEQFNSTFR_H3N5F1Na0
43	129999488	139182944	139631632	1012338944	918988608	936540608	1506345344	1724058240	1883677056	922.14	3	20.3	172-180 EEQFNSTFR_H4N4F1Na0
44	0	0	0	315771040	244765888	277280096	260349872	286079616	308975520	1019.06	3	20.7	172-180 EEQFNSTFR_H4N4F1Na1
45	290249632	211521472	190576800	673479232	628784768	617334272	186784432	167121280	173301680	1398.64	2	15.1	176-184 EEQYNSTYR_H4N4F1Na0
46	109962320	76559056	75761320	258062560	218093040	222048784	53171228	41750904	45657676	1479.62	2	15.3	176-184 EEQYNSTYR_H5N4F1Na0
47	236595216	203018560	185729248	575826560	552930368	553694528	165236944	167193136	144871200	1317.65	2	15.4	176-184 EEQYNSTYR_H3N4F1Na0
48	26181476	18640418	15773620	25840322	32057270	31368884	8571781	8473553	8606594	1500.04	2	15.5	176-184 EEQYNSTYR_H4N5F1Na0
49	29337602	23969628	17767308	53331084	44456400	48210144	13774815	9650627	4893433	1419.04	2	15.6	176-184 EEQYNSTYR_H3N5F1Na0
50	251704944	173982928	177935360	632776320	617516288	618219264	186722112	166885072	173648848	1398.52	2	15.9	176-184 EEQYNSTYR_H4N4F1Na0
51	12644413	9371592	16699287	25491406	23591304	23334082	0	0	0	1471.55	2	17.4	173-181 EEQFNSTYR_H5N4F1Na1
52	43250896	36666936	34036612	80836776	71634968	65973876	15246012	20571452	14123584	1390.49	2	17.4	173-181 EEQFNSTYR_H5N4F1Na1
53	54941072	47465104	43216484	100570384	94435592	108814800	24028522	22859766	27376570	1309.51	2	17.5	173-181 EEQFNSTYR_H5N4F1Na1
54	224073152	168348752	158299568	271136352	239391168	237878224	43423712	47791184	40930276	1463.56	2	19.9	172-180 EEQFNSTFR_H4N4F1Na1
55	774181376	634068480	576053760	971195392	873071808	932494208	203428112	206315792	208604336	1301.68	2	20	172-180 EEQFNSTFR_H4N4F1Na1
56	0	0	0	92220648	106168232	110021600	169710096	217924000	216670832	1199.92	2	20.2	172-180 EEQFNSTFR_H4N4F1Na1
57	103492000	76401864	66635712	91839368	79071952	81328216	12947548	8501997	13009649	1403.02	2	20.2	172-180 EEQFNSTFR_H4N4F1Na1
58	658639808	509737280	533748288	838754880	799278272	768562816	210176016	215635248	242734480	1382.71	2	20.3	172-180 EEQFNSTFR_H4N4F1Na1
59	0	14137930	19864016	18373878	15925636	16362193	0	0	0	1528.09	2	20.7	172-180 EEQFNSTFR_H4N4F1Na1

### Sheet: Table S5-2
		Charge	2	3	4	5	2	3	4	5
172-184 TKPREEQYNSTYR	H3N4F1Na0	No	0	8.1306e+07	36492720	0	0	4.72432e+06	2.20946e+06	0
		Acetone	0	3.71116e+07	405021920	0	0	8.1677e+06	1.28938e+07	0
		Acetonitrile	0	0	542146656	0	0	0	6.87776e+07	0
	H4N4F1Na0	No	0	1.31239e+08	8.15941e+07	0	0	3.18474e+07	1.12549e+07	0
		Acetone	0	5.44536e+07	9.01823e+08	0	0	1.36482e+06	3.24066e+07	0
		Acetonitrile	0	0	1229460608	0	0	0	1.01339e+08	0
	H3N5F1Na0	No	0	3.74011e+07	4.34573e+07	0	0	3.00479e+06	1.35638e+07	0
		Acetone	0	0	1.28458e+08	0	0	0	4.83815e+07	0
		Acetonitrile	0	0	2.02615e+08	0	0	0	2.89912e+07	0
	H5N4F1Na0	No	0	7.29301e+07	5.59946e+07	0	0	2.41321e+07	5.98295e+06	0
		Acetone	0	2.77989e+07	6.03007e+08	0	0	4.09647e+06	5.7296e+07	0
		Acetonitrile	0	0	7.93759e+08	0	0	0	5.98421e+07	0
	H4N5F1Na0	No	0	3.15847e+07	39307432	0	0	8.76055e+06	6.40016e+06	0
		Acetone	0	0	173394600	0	0	0	5.83154e+07	0
		Acetonitrile	0	0	1.15897e+08	0	0	0	1.4596e+07	0
	H4N4F1Na1	No	0	8.74163e+06	0	0	0	807357	0	0
		Acetone	0	0	5.93795e+07	0	0	0	4.64024e+06	0
		Acetonitrile	0	0	56523292	0	0	0	3.90225e+06	0
	H5N4F1Na1	No	0	4.59672e+07	46172780	0	0	7.52735e+06	4.73266e+06	0
		Acetone	0	1.50542e+07	3.22235e+08	0	0	1.69238e+06	1.43894e+07	0
		Acetonitrile	0	0	3.34582e+08	7.72132e+07	0	0	4.30028e+07	1.20306e+07
176-184 EEQYNSTYR	H3N4F1Na0	No	2.08448e+08	2.50029e+07	0	0	2.58639e+07	1.38852e+06	0	0
		Acetone	560817152	5.58476e+08	0	0	1.30041e+07	4.55797e+07	0	0
		Acetonitrile	1.591e+08	1164023552	0	0	1.23616e+07	4.33785e+07	0	0
	H4N4F1Na0	No	201207744	103208792	0	0	4.37765e+07	4.2632e+06	0	0
		Acetone	6.22837e+08	9.64472e+08	0	0	8.61463e+06	3.15548e+07	0	0
		Acetonitrile	1.75752e+08	2.08681e+09	0	0	1.00844e+07	1.67527e+08	0	0
	H3N5F1Na0	No	2.36915e+07	6.7511e+07	0	0	5.79016e+06	1.63232e+07	0	0
		Acetone	48665876	1.97331e+08	0	0	4.45486e+06	1.66288e+07	0	0
		Acetonitrile	9439625	2.55319e+08	0	0	4.44445e+06	1.76017e+06	0	0
	H5N4F1Na0	No	8.74276e+07	7.74656e+07	0	0	1.95197e+07	7.50563e+06	0	0
		Acetone	2.32735e+08	657156672	0	0	2.20235e+07	4.45799e+07	0	0
		Acetonitrile	46859936	1066970560	0	0	5.80431e+06	4.02767e+07	0	0
	H4N5F1Na0	No	2.01985e+07	73282940	0	0	5.37602e+06	1.29173e+07	0	0
		Acetone	29755492	378391296	0	0	3.40806e+06	1.53659e+07	0	0
		Acetonitrile	8.55064e+06	5.29452e+08	0	0	68993.5	4.95273e+06	0	0
	H4N4F1Na1	No	0	0	0	0	0	0	0	0
		Acetone	0	95530752	0	0	0	1.01862e+07	0	0
		Acetonitrile	0	1.01915e+08	0	0	0	1.06509e+07	0	0
	H5N4F1Na1	No	0	3.04578e+08	0	0	0	3.42377e+07	0	0
		Acetone	0	5.46247e+08	0	0	0	3.5469e+07	0	0
		Acetonitrile	0	5.20778e+08	0	0	0	6.59149e+07	0	0

### Sheet: Table S6-1
#	RT [min]	Observed m/z	z	Glycan	Peptide Sequence	Glycopeptide mass calculated from Detected m/z [M] [Da]	Glycopeptide mass calculated from Detected m/z [M] [Da]			Absolute values			Absolute values (Different charge states combined)			Normalised Values			Mean	SD
							z = 4	z = 3	z= 2	Trial 1	Trial 2	Trial 3	Trial 1	Trial 2	Trial 3	Trial 1	Trial 2	Trial 3	n = 3	n = 3
1	12.1	1039.53	3	(HexNAc)2 (Deoxyhexose)1 + (Man)3(GlcNAc)2	172-184 TKPREEQYNSTYR	3115.57	779.899	1039.53	1558.79	110888760	120881040	116915472
2	12.1	779.89	4	(HexNAc)2 (Deoxyhexose)1 + (Man)3(GlcNAc)2	172-184 TKPREEQYNSTYR	3115.53	779.89	1039.52	1558.77	46529360	48780720	38193644	157418120	169661760	155109116	130.937	142.111	134.797	135.949	5.67519
3	11.9	1093.51	3	(Hex)1 (HexNAc)2 (Deoxyhexose)1 + (Man)3(GlcNAc)2	172-184 TKPREEQYNSTYR	3277.51	820.384	1093.51	1639.76	168291856	158982368	96687848				0	0	0	0	0
4	12	820.42	4	(Hex)1 (HexNAc)2 (Deoxyhexose)1 + (Man)3(GlcNAc)2	172-184 TKPREEQYNSTYR	3277.65	820.42	1093.56	1639.83	82818120	102029064	60308728	251109976	261011432	156996576	208.869	218.627	136.437	187.978	44.9011
5	12	1107.19	3	(HexNAc)3 (Deoxyhexose)1 + (Man)3(GlcNAc)2	172-184 TKPREEQYNSTYR	3318.55	830.644	1107.19	1660.28	29728770	31938052	25354486	29728770	31938052	25354486	24.7278	26.7518	22.0343	24.5046	2.36668
6	11.9	1147.51	3	(Hex)2 (HexNAc)2 (Deoxyhexose)1 + (Man)3(GlcNAc)2	172-184 TKPREEQYNSTYR	3439.51	860.884	1147.51	1720.76	84975848	86155440	101858808				0	0	0	0	0
7	12	860.97	4	(Hex)2 (HexNAc)2 (Deoxyhexose)1 + (Man)3(GlcNAc)2	172-184 TKPREEQYNSTYR	3439.85	860.97	1147.62	1720.93	64382688	53955596	62453476	149358536	140111036	164312284	124.234	117.359	142.795	128.129	13.1579
8	12.2	1161.19	3	(Hex)1 (HexNAc)3 (Deoxyhexose)1 + (Man)3(GlcNAc)2	172-184 TKPREEQYNSTYR	3480.55	871.144	1161.19	1741.28	44800800	46575208	49791548				0	0	0	0	0
9	12.2	871.15	4	(Hex)1 (HexNAc)3 (Deoxyhexose)1 + (Man)3(GlcNAc)2	172-184 TKPREEQYNSTYR	3480.57	871.15	1161.2	1741.29	41521060	38759124	38586420	86321860	85334332	88377968	71.8009	71.4773	76.8047	73.361	2.98671
10	12.4	1244.68	3	(Hex)2 (HexNAc)2 (Deoxyhexose)1 (NeuAc)1 + (Man)3(GlcNAc)2	172-184 TKPREEQYNSTYR	3731.02	933.762	1244.68	1866.52	59640768	51535508	64061380				0	0	0	0	0
11	12.4	933.76	4	(Hex)2 (HexNAc)2 (Deoxyhexose)1 (NeuAc)1 + (Man)3(GlcNAc)2	172-184 TKPREEQYNSTYR	3731.01	933.76	1244.68	1866.51	60583128	67851072	51007124	120223896	119386580	115068504	100	100	100	100	0
									Sum	794161158	807443192	705218934	794161158	807443192	705218934	660.568	676.327	612.869	649.921	33.0416
1	12.8	1317.55	2	(HexNAc)2 (Deoxyhexose)1 + (Man)3(GlcNAc)2	176-184 EEQYNSTYR	2633.08	659.279	878.703	1317.55	54935180	56235376	52570608
2	12.9	878.7	3	(HexNAc)2 (Deoxyhexose)1 + (Man)3(GlcNAc)2	176-184 EEQYNSTYR	2633.08	659.277	878.7	1317.55	12552768	9488096	11769406	67487948	65723472	64340014	505.228	414.663	432.69	450.861	47.9389
3	12.7	1398.56	2	(Hex)1 (HexNAc)2 (Deoxyhexose)1 + (Man)3(GlcNAc)2	176-184 EEQYNSTYR	2795.1	699.784	932.709	1398.56	54853044	56851932	55497144				0	0	0	0	0
4	12.5	932.8	3	(Hex)1 (HexNAc)2 (Deoxyhexose)1 + (Man)3(GlcNAc)2	176-184 EEQYNSTYR	2795.38	699.852	932.8	1398.7	32635282	37835024	31539570	87488326	94686956	87036714	654.955	597.4	585.327	612.561	37.2079
5	12.9	1418.98	2	(HexNAc)3 (Deoxyhexose)1 + (Man)3(GlcNAc)2	176-184 EEQYNSTYR	2835.94	709.994	946.323	1418.98	3.95101e+06	3031492	4.10986e+06	3.95101e+06	3031492	4.10986e+06	29.5781	19.1263	27.639	25.4478	5.55976
6	12.7	1479.54	2	(Hex)2 (HexNAc)2 (Deoxyhexose)1 + (Man)3(GlcNAc)2	176-184 EEQYNSTYR	2957.06	740.274	986.696	1479.54	20884646	21706622	20085880				0	0	0	0	0
7	12.7	986.8	3	(Hex)2 (HexNAc)2 (Deoxyhexose)1 + (Man)3(GlcNAc)2	176-184 EEQYNSTYR	2957.38	740.352	986.8	1479.7	20089490	25107610	24636080	40974136	46814232	44721960	306.741	295.361	300.758	300.953	5.69245
8	13	1000.47	3	(Hex)1 (HexNAc)3 (Deoxyhexose)1 + (Man)3(GlcNAc)2	176-184 EEQYNSTYR	2998.39	750.604	1000.47	1500.2	13013102	16436821	15473954	13013102	16436821	15473954	97.4187	103.703	104.063	101.728	3.73664
9	13.1	1083.81	3	(Hex)2 (HexNAc)2 (Deoxyhexose)1 (NeuAc)1 + (Man)3(GlcNAc)2	176-184 EEQYNSTYR	3248.41	813.109	1083.81	1625.21	13357909	15849847	14869770	13357909	15849847	14869770	100	100	100	100	0
									Sum	2.26272e+08	242542820	2.30552e+08	2.26272e+08	242542820	2.30552e+08	1693.92	1530.25	1550.48	1591.55	89.2305

### Sheet: Table S6-2
#	RT [min]	Observed m/z	z	Glycan	Peptide Sequence	Glycopeptide mass calculated from Detected m/z [M] [Da]	Glycopeptide mass calculated from Detected m/z [M] [Da]			Absolute values			Absolute values (Different charge states combined)			Normalised Values			Mean	SD
							z = 4	z = 3	z= 2	Trial 1	Trial 2	Trial 3	Trial 1	Trial 2	Trial 3	Trial 1	Trial 2	Trial 3	n = 3	n = 3
1	15.5	1028.85	3	(HexNAc)2 (Deoxyhexose)1 + (Man)3(GlcNAc)2	168-180 TKPREEQFNSTFR	3083.53	771.889	1028.85	1542.77	279835776	359271680	277570944
2	15.5	771.93	4	(HexNAc)2 (Deoxyhexose)1 + (Man)3(GlcNAc)2	168-180 TKPREEQFNSTFR	3083.69	771.93	1028.9	1542.85	172518016	175133504	170798112	452353792	534405184	448369056	32.8559	35.9688	31.7784	33.5344	2.17604
3	15.4	1082.82	3	(Hex)1 (HexNAc)2 (Deoxyhexose)1 + (Man)3(GlcNAc)2	168-180 TKPREEQFNSTFR	3245.44	812.367	1082.82	1623.73	250738992	222934224	283111456				0	0	0	0	0
4	15.5	812.45	4	(Hex)1 (HexNAc)2 (Deoxyhexose)1 + (Man)3(GlcNAc)2	168-180 TKPREEQFNSTFR	3245.77	812.45	1082.93	1623.89	225071904	273091776	251986400	475810896	496026000	535097856	34.5596	33.3857	37.9254	35.2902	2.35638
5	15.3	1136.86	3	(Hex)2 (HexNAc)2 (Deoxyhexose)1 + (Man)3(GlcNAc)2	168-180 TKPREEQFNSTFR	3407.56	852.897	1136.86	1704.79	137674608	135130944	128904128				0	0	0	0	0
6	15.4	852.92	4	(Hex)2 (HexNAc)2 (Deoxyhexose)1 + (Man)3(GlcNAc)2	168-180 TKPREEQFNSTFR	3407.65	852.92	1136.89	1704.83	104771760	110961312	110547368	242446368	246092256	239451496	17.6096	16.5636	16.9713	17.0482	0.527264
7	16.2	1179.87	3	(Hex)1 (HexNAc)2 (Deoxyhexose)1 (NeuAc)1 + (Man)3(GlcNAc)2	168-180 TKPREEQFNSTFR	3536.59	885.154	1179.87	1769.3	45001124	44234184	38975004				0	0	0	0	0
8	16.2	885.15	4	(Hex)1 (HexNAc)2 (Deoxyhexose)1 (NeuAc)1 + (Man)3(GlcNAc)2	168-180 TKPREEQFNSTFR	3536.57	885.15	1179.86	1769.29	32239140	37828472	30645928	77240264	82062656	69620932	5.6102	5.52333	4.93442	5.35599	0.367659
9	16	1233.91	3	(Hex)2 (HexNAc)2 (Deoxyhexose)1 (NeuAc)1 + (Man)3(GlcNAc)2	168-180 TKPREEQFNSTFR	3698.71	925.684	1233.91	1850.36	69353664	68283704	63745924				0	0	0	0	0
10	16	925.73	4	(Hex)2 (HexNAc)2 (Deoxyhexose)1 (NeuAc)1 + (Man)3(GlcNAc)2	168-180 TKPREEQFNSTFR	3698.89	925.73	1233.97	1850.45	59577184	58875632	54638136	128930848	127159336	118384060	9.36465	8.55862	8.39054	8.77127	0.52071
									Sum	1376782168	1485745432	1410923400	1376782168	1485745432	1410923400	100	100	100	100	1.00486e-14
1	17.2	1301.55	2	(HexNAc)2 (Deoxyhexose)1 + (Man)3(GlcNAc)2	172-180 EEQFNSTFR	2601.08	651.279	868.036	1301.55	87209000	90998056	102743392	87209000	90998056	102743392	44.1823	41.4799	41.7783	42.4802	1.48164
2	17.1	1382.55	2	(Hex)1 (HexNAc)2 (Deoxyhexose)1 + (Man)3(GlcNAc)2	172-180 EEQFNSTFR	2763.08	691.779	922.036	1382.55	79540312	87407992	87841632				0	0	0
3	17.2	922.05	3	(Hex)1 (HexNAc)2 (Deoxyhexose)1 + (Man)3(GlcNAc)2	172-180 EEQFNSTFR	2763.13	691.789	922.05	1382.57	30635128	40972788	55340208	110175440	128380780	143181840	55.8177	58.5201	58.2217	57.5198	1.48164
									Sum	197384440	219378836	245925232	197384440	219378836	245925232	100	100	100	100	0

### Sheet: Table S6-3
#	RT [min]	Observed m/z	z	Glycan	Peptide Sequence	Glycopeptide mass calculated from Detected m/z [M] [Da]	Glycopeptide mass calculated from Detected m/z [M] [Da]			Variation	Absolute values			Absolute values (Different charge states combined)			Normalised Values			Mean	SD
							z = 4	z = 3	z= 2		Trial 1	Trial 2	Trial 3	Trial 1	Trial 2	Trial 3	Trial 1	Trial 2	Trial 3	n = 3	n = 3
1	17.2	1301.54	2	(HexNAc)2 (Deoxyhexose)1 + (Man)3(GlcNAc)2	223-231 EEQFNSTFR	2601.06	651.274	868.03	1301.54	Y → F in variant ZUC and WIS.	237800784	222632336	253052592	237800784	222632336	253052592	32.2255	30.3855	33.2146	31.9419	1.43575
2	17.1	1382.54	2	(Hex)1 (HexNAc)2 (Deoxyhexose)1 + (Man)3(GlcNAc)2	223-231 EEQYNSTFR	2763.06	691.774	922.03	1382.54	Y → F in variant ZUC and WIS.	239226000	231914320	233200032				0	0	0	0	0
3	17.2	922.07	3	(Hex)1 (HexNAc)2 (Deoxyhexose)1 + (Man)3(GlcNAc)2	223-231 EEQYNSTFR	2763.19	691.804	922.07	1382.6	Y → F in variant ZUC and WIS.	122535544	132586128	130999856	361761544	364500448	364199888	49.024	49.748	47.8034	48.8584	0.982835
4	17.1	1463.51	2	(Hex)2 (HexNAc)2 (Deoxyhexose)1 + (Man)3(GlcNAc)2	223-231 EEQFNSTFR	2925	732.259	976.01	1463.51	Y → F in variant ZUC and WIS.	68920112	66093288	60108348	68920112	66093288	60108348	9.33968	9.02059	7.88957	8.74995	0.761999
5	17.6	1073.08	3	(Hex)2 (HexNAc)2 (Deoxyhexose)1 (NeuAc)1 + (Man)3(GlcNAc)2	223-231 EEQFNSTFR	3216.22	805.062	1073.08	1609.12	Y → F in variant ZUC and WIS.	69445264	79467520	84510112	69445264	79467520	84510112	9.41085	10.8459	11.0924	10.4497	0.908113
										Sum	737927704	732693592	761870940	737927704	732693592	761870940	100	100	100	100	0
1	15.5	1028.88	3	(HexNAc)2 (Deoxyhexose)1 + (Man)3(GlcNAc)2	219-231 TKPREEQYNSTFR	3083.62	771.912	1028.88	1542.82	Y → F in variant ZUC and WIS.	241414224	270430624	285961664
2	15.5	771.89	4	(HexNAc)2 (Deoxyhexose)1 + (Man)3(GlcNAc)2	219-231 TKPREEQYNSTFR	3083.53	771.89	1028.85	1542.77	Y → F in variant ZUC and WIS.	115636760	128379048	139594112	357050984	398809672	425555776	22.5594	24.1251	24.2547	23.6464	0.943617
3	15.3	1082.9	3	(Hex)1 (HexNAc)2 (Deoxyhexose)1 + (Man)3(GlcNAc)2	219-231 TKPREEQYNSTFR	3245.68	812.427	1082.9	1623.85	Y → F in variant ZUC and WIS.	356165696	390246784	377730592				0	0	0	0	0
4	15.4	812.4	4	(Hex)1 (HexNAc)2 (Deoxyhexose)1 + (Man)3(GlcNAc)2	219-231 TKPREEQYNSTFR	3245.57	812.4	1082.86	1623.79	Y → F in variant ZUC and WIS.	239735536	193591024	207612304	595901232	583837808	585342896	37.6506	35.318	33.3619	35.4435	2.1471
5	15.3	1136.84	3	(Hex)2 (HexNAc)2 (Deoxyhexose)1 + (Man)3(GlcNAc)2	219-231 TKPREEQYNSTFR	3407.5	852.882	1136.84	1704.76	Y → F in variant ZUC and WIS.	125912688	196266208	209078144				0	0	0	0	0
6	15.3	852.98	4	(Hex)2 (HexNAc)2 (Deoxyhexose)1 + (Man)3(GlcNAc)2	219-231 TKPREEQYNSTFR	3407.89	852.98	1136.97	1704.95	Y → F in variant ZUC and WIS.	155918992	135541584	137583760	281831680	331807792	346661904	17.8068	20.072	19.7581	19.2123	1.22726
7	16.1	1179.85	3	(Hex)1 (HexNAc)2 (Deoxyhexose)1 (NeuAc)1 + (Man)3(GlcNAc)2	219-231 TKPREEQYNSTFR	3536.53	885.139	1179.85	1769.27	Y → F in variant ZUC and WIS.	49221768	64821256	61023424				0	0	0	0	0
8	16.2	885.14	4	(Hex)1 (HexNAc)2 (Deoxyhexose)1 (NeuAc)1 + (Man)3(GlcNAc)2	219-231 TKPREEQYNSTFR	3536.53	885.14	1179.85	1769.27	Y → F in variant ZUC and WIS.	64725824	38319832	74293544	113947592	103141088	135316968	7.1995	6.2393	7.71245	7.05041	0.747804
9	16	1233.88	3	(Hex)2 (HexNAc)2 (Deoxyhexose)1 (NeuAc)1 + (Man)3(GlcNAc)2	219-231 TKPREEQYNSTFR	3698.62	925.662	1233.88	1850.32	Y → F in variant ZUC and WIS.	136319792	127630008	156730912				0	0	0	0	0
10	16	925.67	4	(Hex)2 (HexNAc)2 (Deoxyhexose)1 (NeuAc)1 + (Man)3(GlcNAc)2	219-231 TKPREEQYNSTFR	3698.65	925.67	1233.89	1850.33	Y → F in variant ZUC and WIS.	97664184	107861800	104918920	233983976	235491808	261649832	14.7837	14.2456	14.9128	14.6474	0.35391
										Sum	1582715464	1653088168	1754527376	1582715464	1653088168	1754527376	100	100	100	100	0
1	13.1	776.39	2	(Hex)1 (HexNAc)1	149-158 SCDTPPPCPR	1550.76	388.699	517.93	776.39		51303104	56053920	62949232	51303104	56053920	62949232	11.376	12.3047	13.9159	12.5322	1.28511
2	13.6	921.97	2	(Hex)1 (HexNAc)1 (NeuAc)1	119-128 SCDTPPPCPR	1841.92	461.489	614.98	921.97		318142784	326774784	314975936	318142784	326774784	314975936	70.5455	71.732	69.6301	70.6359	1.05385
3	13.9	1067.48	2	(Hex)1 (HexNAc)1 (NeuAc)2	119-128 SCDTPPPCPR	2132.94	534.244	711.99	1067.48		81529680	72720872	74430704	81529680	72720872	74430704	18.0785	15.9633	16.454	16.832	1.10708
										Sum	450975568	455549576	452355872	450975568	455549576	452355872	100	100	100	100	0
1	13.6	721.69	3	(Hex)1 (HexNAc)1	119-133 SCDTPPPCPRCPEPK	2162.05	541.519	721.69	1082.03		36092832	37751340	36491800	51303104	56053920	62949232	11.376	12.3047	13.9159	12.5322	1.28511
2	14.3	818.73	3	(Hex)1 (HexNAc)1 (NeuAc)1	119-133 SCDTPPPCPRCPEPK	2453.17	614.299	818.73	1227.59		85867560	86618816	94529368	318142784	326774784	314975936	70.5455	71.732	69.6301	70.6359	1.05385
3	14.6	915.73	3	(Hex)1 (HexNAc)1 (NeuAc)2	119-133 SCDTPPPCPRCPEPK	2744.17	687.049	915.73	1373.09		62273456	64141968	55099468	81529680	72720872	74430704	18.0785	15.9633	16.454	16.832	1.10708
										Sum	184233848	188512124	186120636	450975568	455549576	452355872	100	100	100	100	0
1	13.6	1034.18	3	(HexNAc)2 (Deoxyhexose)1 + (Man)3(GlcNAc)2	219-231 TKPREEQYNSTFR	3099.52	775.887	1034.18	1550.77	P01860	36723432	38856156	34002020
2	13.6	775.88	4	(HexNAc)2 (Deoxyhexose)1 + (Man)3(GlcNAc)2	219-231 TKPREEQYNSTFR	3099.52	775.887	1034.18	1550.77	P01860	16809136	16274603	21786822	53532568	55130759	55788842	3.24212	3.19253	3.27765	3.23743	0.0427564
3	13.4	1088.18	3	(Hex)1 (HexNAc)2 (Deoxyhexose)1 + (Man)3(GlcNAc)2	219-231 TKPREEQYNSTFR	3261.52	816.387	1088.18	1631.77	P01860	74251392	72367752	74410952				0	0	0	0	0
4	13.5	816.39	4	(Hex)1 (HexNAc)2 (Deoxyhexose)1 + (Man)3(GlcNAc)2	219-231 TKPREEQYNSTFR	3261.53	816.39	1088.18	1631.77	P01860	43957464	38539516	40533276	118208856	110907268	114944228	7.15915	6.42245	6.7531	6.77823	0.368993
5	13.4	1142.18	3	(Hex)2 (HexNAc)2 (Deoxyhexose)1 + (Man)3(GlcNAc)2	219-231 TKPREEQYNSTFR	3423.52	856.887	1142.18	1712.77	P01860	57322816	60671580	58902392				0	0	0	0	0
6	13.4	856.94	4	(Hex)2 (HexNAc)2 (Deoxyhexose)1 + (Man)3(GlcNAc)2	219-231 TKPREEQYNSTFR	3423.52	856.887	1142.18	1712.77	P01860	1422093568	1500159232	1472461440	1479416384	1560830812	1531363832	89.5987	90.385	89.9693	89.9843	0.393365
										Sum	1651157808	1726868839	1702096902	1651157808	1726868839	1702096902	100	100	100	100	0

### Sheet: Table S6-4
#	RT [min]	Observed m/z	z	Glycan	Peptide Sequence	Glycopeptide mass calculated from Detected m/z [M] [Da]	Glycopeptide mass calculated from Detected m/z [M] [Da]			Absolute values			Absolute values (Different charge states combined)			Normalised Values			Mean	SD
							z = 4	z = 3	z= 2	Trial 1	Trial 2	Trial 3	Trial 1	Trial 2	Trial 3	Trial 1	Trial 2	Trial 3	n = 3	n = 3
1	13.6	1034.21	3	(HexNAc)2 (Deoxyhexose)1 + (Man)3(GlcNAc)2	169-181 TKPREEQFNSTYR	3099.61	775.909	1034.21	1550.81	712000000	685000000	674000000
2	13.7	775.96	4	(HexNAc)2 (Deoxyhexose)1 + (Man)3(GlcNAc)2	169-181 TKPREEQFNSTYR	3099.81	775.96	1034.28	1550.91	495000000	606000000	448000000	1207000000	1291000000	1122000000	27.9529	29.5288	28.7794	28.7537	0.788271
3	13.7	1088.2	3	(Hex)1 (HexNAc)2 (Deoxyhexose)1 + (Man)3(GlcNAc)2	169-181 TKPREEQFNSTYR	3261.58	816.402	1088.2	1631.8	561000000	599000000	362000000				0	0	0	0	0
4	13.6	816.4	4	(Hex)1 (HexNAc)2 (Deoxyhexose)1 + (Man)3(GlcNAc)2	169-181 TKPREEQFNSTYR	3261.57	816.4	1088.2	1631.79	397000000	410000000	421000000	958000000	1009000000	783000000	22.1863	23.0787	20.084	21.783	1.53755
5	13.8	1101.82	3	(HexNAc)3 (Deoxyhexose)1 + (Man)3(GlcNAc)2	169-181 TKPREEQFNSTYR	3302.44	826.617	1101.82	1652.23	268000000	249000000	246000000				0	0	0	0	0
6	13.8	826.68	4	(HexNAc)3 (Deoxyhexose)1 + (Man)3(GlcNAc)2	169-181 TKPREEQFNSTYR	3302.69	826.68	1101.9	1652.35	192000000	201000000	208000000	460000000	450000000	454000000	10.6531	10.2928	11.6451	10.8637	0.700328
7	13.5	1142.14	3	(Hex)2 (HexNAc)2 (Deoxyhexose)1 + (Man)3(GlcNAc)2	169-181 TKPREEQFNSTYR	3423.4	856.857	1142.14	1712.71	316000000	308000000	263000000				0	0	0	0	0
8	13.6	856.99	4	(Hex)2 (HexNAc)2 (Deoxyhexose)1 + (Man)3(GlcNAc)2	169-181 TKPREEQFNSTYR	3423.93	856.99	1142.32	1712.97	563000000	505000000	509000000	879000000	813000000	772000000	20.3568	18.5956	19.8018	19.5847	0.900423
9	13.8	1155.83	3	(Hex)1 (HexNAc)3 (Deoxyhexose)1 + (Man)3(GlcNAc)2	169-181 TKPREEQFNSTYR	3464.47	867.125	1155.83	1733.24	175000000	172000000	167000000				0	0	0	0	0
10	13.9	867.15	4	(Hex)1 (HexNAc)3 (Deoxyhexose)1 + (Man)3(GlcNAc)2	169-181 TKPREEQFNSTYR	3464.57	867.15	1155.86	1733.29	82976888	111000000	107000000	257976888	283000000	274000000	5.97449	6.47301	7.02811	6.49187	0.527068
11	14.2	1185.18	3	(Hex)1 (HexNAc)2 (Deoxyhexose)1 (NeuAc)1 + (Man)3(GlcNAc)2	169-181 TKPREEQFNSTYR	3552.52	889.137	1185.18	1777.27	145000000	127000000	131000000				0	0	0	0	0
12	14.3	889.14	4	(Hex)1 (HexNAc)2 (Deoxyhexose)1 (NeuAc)1 + (Man)3(GlcNAc)2	169-181 TKPREEQFNSTYR	3552.53	889.14	1185.18	1777.27	117000000	105000000	103000000	262000000	232000000	234000000	6.06766	5.3065	6.00211	5.79209	0.42181
13	14	1239.17	3	(Hex)2 (HexNAc)2 (Deoxyhexose)1 (NeuAc)1 + (Man)3(GlcNAc)2	169-181 TKPREEQFNSTYR	3714.49	929.63	1239.17	1858.25	128000000	139000000	81627584				0	0	0	0	0
14	14.1	929.65	4	(Hex)2 (HexNAc)2 (Deoxyhexose)1 (NeuAc)1 + (Man)3(GlcNAc)2	169-181 TKPREEQFNSTYR	3714.57	929.65	1239.2	1858.29	166000000	155000000	178000000	294000000	294000000	259627584	6.80874	6.72461	6.65946	6.73094	0.0748425
									Sum	4317976888	4372000000	3898627584	4317976888	4372000000	3898627584	100	100	100	100	1.42109e-14
1	14.9	1309.51	2	(HexNAc)2 (Deoxyhexose)1 + (Man)3(GlcNAc)2	173-181 EEQFNSTYR	2617	655.259	873.343	1309.51	273000000	290000000	273000000
2	14.9	873.38	3	(HexNAc)2 (Deoxyhexose)1 + (Man)3(GlcNAc)2	173-181 EEQFNSTYR	2617.12	655.287	873.38	1309.57	99018152	89568952	97766728	372018152	379568952	370766728	43.9353	45.6456	43.5619	44.3809	1.111
3	14.7	1390.52	2	(Hex)1 (HexNAc)2 (Deoxyhexose)1 + (Man)3(GlcNAc)2	173-181 EEQFNSTYR	2779.02	695.764	927.349	1390.52	178000000	158000000	154000000				0	0	0	0	0
4	14.7	927.41	3	(Hex)1 (HexNAc)2 (Deoxyhexose)1 + (Man)3(GlcNAc)2	173-181 EEQFNSTYR	2779.02	695.764	927.349	1390.52	105000000	91771552	108000000	283000000	249771552	262000000	33.4223	30.0366	30.7828	31.4139	1.77889
5	14.7	1471.52	2	(Hex)2 (HexNAc)2 (Deoxyhexose)1 + (Man)3(GlcNAc)2	173-181 EEQFNSTYR	2941.02	736.264	981.349	1471.52	34546388	33343682	33649828				0	0	0	0	0
6	14.7	981.47	3	(Hex)2 (HexNAc)2 (Deoxyhexose)1 + (Man)3(GlcNAc)2	173-181 EEQFNSTYR	2941.39	736.355	981.47	1471.7	34588756	47286396	44346908	69135144	80630078	77996736	8.16486	9.69628	9.16395	9.00836	0.777474
7	15.3	1024.41	3	(Hex)1 (HexNAc)2 (Deoxyhexose)1 (NeuAc)1 + (Man)3(GlcNAc)2	173-181 EEQFNSTYR	3070.21	768.559	1024.41	1536.11	28954652	27991822	33362276	28954652	27991822	33362276	3.41954	3.36619	3.91978	3.56851	0.305381
8	15.1	1078.43	3	(Hex)2 (HexNAc)2 (Deoxyhexose)1 (NeuAc)1 + (Man)3(GlcNAc)2	173-181 EEQFNSTYR	3232.27	809.074	1078.43	1617.14	93632368	93594752	107000000	93632368	93594752	107000000	11.058	11.2554	12.5716	11.6283	0.822842
									Sum	846740316	831557156	851125740	846740316	831557156	851125740	100	100	100	100	1.00486e-14
